# Temperature, but not plant cultivar, influence the efficacy of insecticidal dsRNA in Colorado potato beetle

**DOI:** 10.1101/2024.11.25.625268

**Authors:** Mike Darrington, Jason Solocinski, Sophia K. Zhou, Melise C. Lecheta, Subba Reddy Palli, Yolanda H. Chen, Nicholas M. Teets

## Abstract

Environmental RNAi (eRNAi) is a recent innovation in insect pest control, and comprehensive risk assessment is needed to ensure the environmental safety and longevity of this technology. As eRNAi relies on the insect’s cellular machinery for its mode of action, environmentally mediated plasticity in the activity of cellular processes required for RNAi could influence efficacy and the development of resistance. Here, we investigated the extent to which plant cultivar and temperature influence the efficacy of insecticidal double-stranded RNA (dsRNA) targeting actin in larvae of the Colorado potato beetle (CPB; *Leptinotarsa decemlineata*). Potato cultivar did not significantly affect survival or gene silencing in dsRNA-treated larvae, indicating that efficacy is consistent across potato varieties, at least under laboratory conditions. However, the amount of leaf tissue consumed by larvae varied across cultivars, with consumption being inversely proportional to protein content. Thus, the ingested dose of dsRNA may vary across crop varieties. Temperature did influence RNAi efficacy, with both gene silencing and mortality being reduced when dsRNA treatment occurred at lower temperatures. After three days of feeding with dsRNA, gene silencing occurred at all temperatures, but knockdown efficiency was 62% at 30°C and 35% at 18°C. Beetles consumed significantly less leaf tissue (and thus dsRNA) at 18°C, but the observed temperature-dependent effects could not be fully explained by the quantity of dsRNA ingested. Further, efficacy at different temperatures was not related to transcript levels of core RNAi genes, indicating that other mechanisms are responsible for the observed effects. Overall, these results indicate that environmental conditions can influence the efficacy of insecticidal eRNAi and may affect the rate at which insects develop resistance to these technologies.
