## Supplementary material for "Temperature, but not plant cultivar, influence the efficacy of insecticidal dsRNA in Colorado potato beetle": Table S1

### Sheet: Sheet1
Primer	Function	Sequence
ActinF	PCR	TAATACGACTCACTATAGGGGCACGAGGTTTTTCTGTCTAGTG
ActinR	PCR	TAATACGACTCACTATAGGGATGTCATCCCAGTTGGTGATG
ActinF	RT-qPCR	CCACACCTTCTACAACGAACT
ActinR	RT-qPCR	TCTTCTCCCTGTTGGCTTTG
RP4F	RT-qPCR	GAGAGATGAACAGCTCGCTAAG
RP4R	RT-qPCR	CAACTGTTCCCTCCTTCTCTTC
